# *Bering:* joint cell segmentation and annotation for spatial transcriptomics with transferred graph embeddings

**DOI:** 10.1101/2023.09.19.558548

**Authors:** Kang Jin, Zuobai Zhang, Ke Zhang, Francesca Viggiani, Claire Callahan, Jian Tang, Bruce J. Aronow, Jian Shu

## Abstract

Single-cell spatial transcriptomics such as *in-situ* hybridization or sequencing technologies can provide subcellular resolution that enables the identification of individual cell identities, locations, and a deep understanding of subcellular mechanisms. However, accurate segmentation and annotation that allows individual cell boundaries to be determined remains a major challenge that limits all the above and downstream insights. Current machine learning methods heavily rely on nuclei or cell body staining, resulting in the significant loss of both transcriptome depth and the limited ability to learn latent representations of spatial colocalization relationships. Here, we propose ***Bering***, a graph deep learning model that leverages transcript colocalization relationships for joint noise-aware cell segmentation and molecular annotation in 2D and 3D spatial transcriptomics data. Graph embeddings for the cell annotation are transferred as a component of multi-modal input for cell segmentation, which is employed to enrich gene relationships throughout the process. To evaluate performance, we benchmarked *Bering* with state-of-the-art methods and observed significant improvement in cell segmentation accuracies and numbers of detected transcripts across various spatial technologies and tissues. To streamline segmentation processes, we constructed expansive pre-trained models, which yield high segmentation accuracy in new data through transfer learning and self-distillation, demonstrating the generalizability of *Bering*.
