## Supplementary Table 1 for "*Bering:* joint cell segmentation and annotation for spatial transcriptomics with transferred graph embeddings"

### Sheet: Sheet1
Dataset	Tissue	Species	Technology	Protein detection	Gene throughput	Year	Publication	Data Accessibility
Fang et al. 2022 Science	Cortex	Human and Mouse	MERFISH	N	4000	2022	https://www.science.org/doi/full/10.1126/science.abm1741	https://datadryad.org/stash/dataset/doi:10.5061/dryad.x3ffbg7mw
Zhang et al. 2021 Nature	Primary motor cortex	Mouse	MERFISH	N	250	2021	https://www.nature.com/articles/s41586-021-03705-x	https://doi.brainimagelibrary.org/https://doi.org/10.35077/g.21
Petukhov et al. 2021 Nat Biotechnology	Ileum	Mouse	MERFISH	N	241	2021	https://www.nature.com/articles/s41587-021-01044-w	https://doi.org/10.5061/dryad.jm63xsjb2
He et al. 2022 Nat Biotechnology	Lung and breast cancer	Human	CoxMx	Y	980	2022	https://www.nature.com/articles/s41587-022-01483-z	http://nanostring.com/CosMx-dataset
Wang et al. 2018 Science	VISp	Mouse	STARmap	N	1020	2018	https://www.science.org/doi/10.1126/science.aat5691	https://www.starmapresources.com/data/
Wang et al. 2018 Science	VISp	Mouse	STARmap	N	160	2018	https://www.science.org/doi/10.1126/science.aat5691	https://www.starmapresources.com/data/
Zeng et al. 2023 Nat Neuroscience	Brain	Mouse	STARmap PLUS	Y	2766	2023	https://www.nature.com/articles/s41593-022-01251-x	https://doi.org/10.5281/zenodo.7332091
Codeluppi et al. 2018 Nature Methods	Somatosensory cortex	Mouse	osmFISH	N	35	2018	https://www.nature.com/articles/s41592-018-0175-z	http://linnarssonlab.org/osmFISH/availability/
Moffitt et al. 2018 Science	Preoptic hypothalamus	Mouse	MERFISH	N	140	2018	https://www.science.org/doi/full/10.1126/science.aau5324	https://datadryad.org/stash/dataset/doi:10.5061/dryad.8t8s248
Qian et al. 2019 Nat Methods	CA1 region	Mouse	ISS	N	95	2020	https://www.nature.com/articles/s41592-019-0631-4	https://doi.org/10.6084/m9.figshare.7150760.v1
Lohoff et al. 2021 Nat Biotechnology	Embryo	Mouse	seqFISH	N	387	2020	https://www.biorxiv.org/content/10.1101/2020.11.20.391896v1.abstract	https://marionilab.cruk.cam.ac.uk/SpatialMouseAtlas/
Eng et al. 2019 Nature	NIH/3T3 cells		seqFISH+	N	10000	2019	https://www.nature.com/articles/s41586-019-1049-y	https://doi.org/10.5281/zenodo.2669683
Janesick et al. 2022 bioRxiv	Breast cancer	Human	Xenium	Y	313	2022	https://www.biorxiv.org/content/10.1101/2022.10.06.510405v2	https://www.10xgenomics.com/products/xenium-in-situ/preview-dataset-human-breast
Biancalani et al. 2021 Nat Methods	VISp	Mouse	MERFISH	N		2021		https://github.com/spacetx-spacejam/data
